# Natural Variation in *Brachypodium distachyon* Responses to Combined Abiotic Stresses

**DOI:** 10.1101/2022.10.14.512283

**Authors:** Ella Ludwig, Seth Polydore, Jeffrey Berry, Joshua Sumner, Tracy Ficor, Erica Agnew, Kristina Haines, Kathleen Greenham, Noah Fahlgren, Todd C. Mockler, Malia A. Gehan

## Abstract

The growing world population increases demand for agricultural production, which is more challenging as climate change increases global temperature and causes more extreme weather events. High-throughput phenotyping tools can be used to measure plant responses to the environment to identify genomic regions associated with response to stress. This study examines the phenotypic variation of 149 accessions of *Brachypodium distachyon* under drought, heat, and the combination of both stresses. Heat alone causes the largest amounts of tissue damage and the combination of heat and drought causes the largest decrease in plant biomass compared to other treatments. Notably, Bd21-0, the reference line for *B. distachyon*, was identified as not having very robust growth under stress conditions, especially in the heat-drought combined treatment. Climate data from the collection locations of these accessions (climate of origin) was used to assess whether climate of origin was correlated with responses to stresses and it was found to be significantly associated with height and percent of plant tissue damage. Additionally, genome wide association mapping found a number of genetic loci associated with changes in plant height, biomass, and the amount of damaged tissue under stress. Some SNPs found to be significantly associated with a response to heat or drought are also significantly associated in the combination of stresses, while others are not, and some significantly associated SNPs were only identified in the combined stress treatment. This, combined with the phenotypic data, indicates that the effects of these abiotic stresses are not simply additive, and the responses of *B. distachyon* to the combined stresses differ from drought and heat alone. Significant SNPs were closely located to genes known to be involved in plant responses to abiotic stresses.
