## Supplemental Figure 1 for "Natural Variation in *Brachypodium distachyon* Responses to Combined Abiotic Stresses"

### Sheet: brachy_final_locations
Accession	Country	Latitude	Longitude	Elevation	bio1	bio2	bio3	bio4	bio5	bio6	bio7	bio8	bio9	bio10	bio11	bio12	bio13	bio14	bio15	bio16	bio17	bio18	bio19
Abi1	Spain	42.1953	0.20794	382	114	103	38	5867	262	-7	269	136	40	190	40	619	72	35	20	188	124	147	124
ABR2	France	43.6043	3.26294	212	128	99	37	5752	275	9	266	95	203	203	56	726	85	31	21	221	133	133	192
ABR3	Spain	42.6895	0.612488	672	49	81	34	5393	180	-54	234	62	-9	121	-16	1201	127	80	13	344	271	275	276
ABR4	Spain	40.9927	-0.271568	754	137	98	36	5896	282	16	266	158	74	215	66	430	58	19	33	139	77	90	77
ABR5	Spain	42.5703	-0.547943	434	95	99	39	5402	235	-17	252	113	166	166	28	779	84	43	15	218	164	164	191
ABR6	Spain	42.5756	-2.19418	476	125	101	39	5569	270	13	257	92	197	197	56	653	69	35	18	188	128	128	169
ABR7	Spain	42.0167	-6.14136	371	114	113	39	5976	281	-6	287	75	193	193	39	541	70	16	36	195	70	70	178
ABR9	Slovenia	46.0556	14.5083	306	103	93	31	7163	265	-33	298	109	20	193	9	1289	135	75	18	390	240	347	274
ABR12	Iran	NA	NA	NA	NA	NA	NA	NA	NA	NA	NA	NA	NA	NA	NA	NA	NA	NA	NA	NA	NA	NA	NA
ABR14	Turkey	NA	NA	NA	NA	NA	NA	NA	NA	NA	NA	NA	NA	NA	NA	NA	NA	NA	NA	NA	NA	NA	NA
Adi-1	Turkey	37.7706	38.3522	510	174	112	30	9025	377	12	365	60	290	290	60	631	124	1	80	328	8	10	328
Adi-2	Turkey	37.7706	38.3522	510	174	112	30	9025	377	12	365	60	290	290	60	631	124	1	80	328	8	10	328
Adi-3	Turkey	37.7706	38.3522	510	174	112	30	9025	377	12	365	60	290	290	60	631	124	1	80	328	8	10	328
Adi-4	Turkey	37.7706	38.3522	510	174	112	30	9025	377	12	365	60	290	290	60	631	124	1	80	328	8	10	328
Adi-5	Turkey	37.7706	38.3522	510	174	112	30	9025	377	12	365	60	290	290	60	631	124	1	80	328	8	10	328
Adi-7	Turkey	37.7706	38.3522	510	174	112	30	9025	377	12	365	60	290	290	60	631	124	1	80	328	8	10	328
Adi-8	Turkey	37.7706	38.3522	510	174	112	30	9025	377	12	365	60	290	290	60	631	124	1	80	328	8	10	328
Adi-9	Turkey	37.7706	38.3522	510	174	112	30	9025	377	12	365	60	290	290	60	631	124	1	80	328	8	10	328
Adi-13	Turkey	37.7706	38.3522	510	174	112	30	9025	377	12	365	60	290	290	60	631	124	1	80	328	8	10	328
Adi-14	Turkey	37.7706	38.3522	510	174	112	30	9025	377	12	365	60	290	290	60	631	124	1	80	328	8	10	328
Adi-15	Turkey	37.7706	38.3522	510	174	112	30	9025	377	12	365	60	290	290	60	631	124	1	80	328	8	10	328
Adi-17	Turkey	37.7706	38.3522	510	174	112	30	9025	377	12	365	60	290	290	60	631	124	1	80	328	8	10	328
Adi-18	Turkey	37.7706	38.3522	510	174	112	30	9025	377	12	365	60	290	290	60	631	124	1	80	328	8	10	328
Arc1	Spain	42.5809	-2.20273	484	126	101	39	5583	271	14	257	93	198	198	56	643	68	34	18	185	125	125	166
Bd1-1	Turkey	39.1833	27.6167	165	153	120	38	7130	327	15	312	64	241	245	64	653	126	8	68	314	34	35	314
Bd21-0	Iraq	36.1911	44.0092	424	202	140	35	9331	420	24	396	95	321	321	84	543	112	0	90	300	0	0	290
Bd21-3	Iraq	36.1911	44.0092	424	202	140	35	9331	420	24	396	95	321	321	84	543	112	0	90	300	0	0	290
Bis-1	Turkey	37.8764	41.015	529	166	132	33	9232	391	-4	395	99	283	284	48	534	81	1	70	231	6	10	215
Ban2	Spain	42.5806	-0.57992	822	97	100	39	5394	237	-17	254	115	167	167	29	778	83	43	15	217	163	167	193
Bar2	Spain	42.0406	0.14636	383	129	107	38	5979	282	4	278	153	52	206	52	501	61	27	23	156	96	116	96
BdTR1A	Turkey	41.4217	27.4769	124	128	110	37	6668	291	-4	295	60	208	212	42	599	80	18	38	229	74	86	204
BdTR1B	Turkey	41.0853	26.9314	141	134	109	36	6820	299	0	299	64	216	221	48	666	94	17	42	259	73	81	245
BdTR1C	Turkey	39.7381	28.0403	363	132	109	36	6834	295	0	295	64	216	220	46	671	112	12	56	292	50	53	290
BdTR1D	Turkey	38.7642	28.585	612	136	116	39	6638	301	4	297	52	218	221	52	661	134	7	68	328	39	41	328
BdTR1E	Turkey	38.4167	28.0314	986	118	116	38	6839	290	-14	304	34	204	207	34	816	162	11	70	413	44	49	413
BdTR1G	Turkey	41.0853	26.9314	141	134	109	36	6820	299	0	299	64	216	221	48	666	94	17	42	259	73	81	245
BdTR1H	Turkey	39.7381	28.0403	363	132	109	36	6834	295	0	295	64	216	220	46	671	112	12	56	292	50	53	290
BdTR1I	Turkey	38.0931	28.5831	841	138	116	38	6942	308	3	305	51	225	228	51	703	141	9	70	359	40	44	359
BdTR1J	Turkey	37.4272	28.5853	513	158	125	38	7216	342	17	325	69	250	253	69	866	186	7	81	481	31	37	481
BdTR1K	Turkey	39.7594	29.6781	1007	100	107	37	6470	258	-31	289	15	177	180	15	676	100	16	44	261	65	79	261
BdTR1M	Turkey	39.0867	30.2525	1076	106	114	36	7056	279	-33	312	14	192	195	14	486	64	12	38	166	49	68	166
BdTR1N	Turkey	39.0997	30.2456	1034	104	113	36	7063	278	-34	312	12	190	194	12	497	66	12	39	170	50	69	170
BdTR2B	Turkey	40.0822	31.3311	667	122	109	35	7216	290	-19	309	27	209	212	27	458	57	16	33	149	58	80	149
BdTR2C	Turkey	39.0858	31.8914	864	117	114	35	7147	291	-26	317	107	204	207	23	387	49	8	38	133	37	58	115
BdTR2D	Turkey	38.4297	31.3094	1301	103	110	35	7074	275	-35	310	12	190	193	12	539	67	13	41	185	47	73	185
BdTR2E	Turkey	38.4281	32.4044	1012	107	132	38	7445	296	-48	344	98	197	201	9	366	49	6	45	133	26	40	113
BdTR2F	Turkey	37.7783	31.885	1288	100	116	35	7520	279	-50	329	3	192	196	3	505	74	9	48	201	35	50	201
BdTR2G	Turkey	40.3936	32.9853	1596	66	102	33	7218	230	-77	307	-31	153	154	-31	636	84	20	41	222	67	100	222
BdTR2H	Turkey	39.7564	32.4322	787	120	123	36	7524	305	-31	336	21	212	215	21	366	47	9	39	121	37	54	121
BdTR2I	Turkey	39.7544	33.5378	872	113	114	34	7718	292	-36	328	106	207	210	11	401	55	7	44	138	33	52	135
BdTR2J	Turkey	39.4128	32.9881	1192	101	113	34	7758	282	-49	331	93	196	198	-2	396	56	6	46	142	30	46	133
BdTR2K	Turkey	39.7581	34.0717	1142	120	126	37	7552	304	-34	338	112	211	215	20	390	50	7	42	131	34	51	131
BdTR2M	Turkey	38.0981	34.0944	1406	90	128	37	7435	277	-65	342	82	180	184	-8	326	51	5	51	134	20	40	92
BdTR2N	Turkey	37.7678	33.5197	1013	108	141	39	7505	300	-53	353	103	198	203	9	313	43	3	49	115	16	28	104
BdTR2O	Turkey	39.7564	32.4322	787	120	123	36	7524	305	-31	336	21	212	215	21	366	47	9	39	121	37	54	121
BdTR2P	Turkey	39.7544	33.5378	872	113	114	34	7718	292	-36	328	106	207	210	11	401	55	7	44	138	33	52	135
BdTR2R	Turkey	39.4128	32.9881	1192	101	113	34	7758	282	-49	331	93	196	198	-2	396	56	6	46	142	30	46	133
BdTR2S	Turkey	39.7581	34.0717	1142	120	126	37	7552	304	-34	338	112	211	215	20	390	50	7	42	131	34	51	131
BdTR3A	Turkey	37.7678	33.5197	1013	108	141	39	7505	300	-53	353	103	198	203	9	313	43	3	49	115	16	28	104
BdTR3B	Turkey	37.1089	34.0714	2385	50	107	33	7338	223	-94	317	-45	140	143	-45	581	82	9	52	218	32	55	218
BdTR3F	Turkey	39.0922	35.1886	1249	87	131	38	7137	270	-70	340	81	171	175	-9	406	55	7	45	150	32	55	123
BdTR3H	Turkey	37.7786	35.2028	3196	-2	106	32	7520	175	-151	326	-15	89	90	-101	719	94	13	51	273	46	81	249
BdTR3I	Turkey	39.7475	36.8158	1574	83	128	36	7628	273	-79	352	78	173	175	-21	428	62	7	47	165	32	55	124
BdTR3M	Turkey	37.7661	37.89	614	157	120	32	8934	364	-8	372	43	270	272	43	564	101	2	74	280	9	13	280
BdTR3N	Turkey	37.4344	36.8194	787	157	120	34	8250	346	-2	348	51	260	261	51	711	127	3	76	362	15	16	362
BdTR3O	Turkey	37.1175	39.0306	448	180	130	34	8818	390	16	374	68	291	294	68	435	78	0	78	219	2	4	219
BdTR3P	Turkey	37.7617	39.5825	1156	147	112	29	9535	356	-23	379	26	269	269	26	673	108	2	71	299	8	8	299
BdTR3R	Turkey	37.4372	40.1308	710	163	135	34	9244	384	-10	394	46	280	282	46	556	91	0	75	256	3	6	256
BdTR3S	Turkey	38.0956	40.6586	688	156	131	32	9510	381	-20	401	47	277	278	34	589	87	1	69	250	7	11	244
BdTR3T	Turkey	37.4589	41.2442	975	165	120	31	9422	381	-4	385	56	286	286	47	670	101	0	75	301	4	8	299
BdTR5A	Turkey	36.7664	44.5353	886	168	124	31	9520	380	-8	388	57	289	289	47	768	153	0	89	426	1	1	390
BdTR5B	Turkey	37.7786	35.2028	3196	-2	106	32	7520	175	-151	326	-15	89	90	-101	719	94	13	51	273	46	81	249
BdTR5E	Turkey	37.7783	31.885	1288	100	116	35	7520	279	-50	329	3	192	196	3	505	74	9	48	201	35	50	201
BdTR5G	Turkey	39.7564	32.4322	787	120	123	36	7524	305	-31	336	21	212	215	21	366	47	9	39	121	37	54	121
BdTR5H	Turkey	39.7544	33.5378	872	113	114	34	7718	292	-36	328	106	207	210	11	401	55	7	44	138	33	52	135
BdTR5I	Turkey	40.3936	32.9853	1596	66	102	33	7218	230	-77	307	-31	153	154	-31	636	84	20	41	222	67	100	222
BdTR5J	Turkey	40.3936	32.9853	1596	66	102	33	7218	230	-77	307	-31	153	154	-31	636	84	20	41	222	67	100	222
BdTR5K	Turkey	40.3936	32.9853	1596	66	102	33	7218	230	-77	307	-31	153	154	-31	636	84	20	41	222	67	100	222
BdTR5M	Turkey	40.3936	32.9853	1596	66	102	33	7218	230	-77	307	-31	153	154	-31	636	84	20	41	222	67	100	222
BdTR5N	Turkey	40.3936	32.9853	1596	66	102	33	7218	230	-77	307	-31	153	154	-31	636	84	20	41	222	67	100	222
BdTR5O	Turkey	39.7544	33.5378	872	113	114	34	7718	292	-36	328	106	207	210	11	401	55	7	44	138	33	52	135
BdTR8A	Turkey	39.7544	33.5378	872	113	114	34	7718	292	-36	328	106	207	210	11	401	55	7	44	138	33	52	135
BdTR8M	Turkey	39.0922	35.1886	1249	87	131	38	7137	270	-70	340	81	171	175	-9	406	55	7	45	150	32	55	123
BdTR8N	Turkey	38.4047	35.1594	1086	110	129	38	7240	295	-42	337	102	198	200	14	395	54	5	48	150	26	45	121
BdTR9A	Turkey	39.7475	36.8158	1574	83	128	36	7628	273	-79	352	78	173	175	-21	428	62	7	47	165	32	55	124
BdTR9E	Turkey	38.0931	28.5831	841	138	116	38	6942	308	3	305	51	225	228	51	703	141	9	70	359	40	44	359
BdTR9G	Turkey	39.7594	29.6781	1007	100	107	37	6470	258	-31	289	15	177	180	15	676	100	16	44	261	65	79	261
BdTR9H	Turkey	39.0867	30.2525	1076	106	114	36	7056	279	-33	312	14	192	195	14	486	64	12	38	166	49	68	166
BdTR9I	Turkey	38.0997	30.2456	1034	121	122	38	7043	300	-18	318	32	211	212	32	505	73	11	44	192	43	59	192
BdTR9K	Turkey	39.7531	30.7886	932	104	108	34	7307	274	-38	312	95	193	196	8	429	54	12	37	140	46	69	138
BdTR10A	Turkey	38.4297	31.3094	1301	103	110	35	7074	275	-35	310	12	190	193	12	539	67	13	41	185	47	73	185
BdTR10B	Turkey	38.4281	32.4047	1012	107	132	38	7445	296	-48	344	98	197	201	9	366	49	6	45	133	26	40	113
BdTR10C	Turkey	37.7783	31.885	1288	100	116	35	7520	279	-50	329	3	192	196	3	505	74	9	48	201	35	50	201
BdTR10D	Turkey	40.3936	32.9853	1596	66	102	33	7218	230	-77	307	-31	153	154	-31	636	84	20	41	222	67	100	222
BdTR10E	Turkey	37.1175	39.0306	448	180	130	34	8818	390	16	374	68	291	294	68	435	78	0	78	219	2	4	219
BdTR10F	Turkey	37.7617	39.5825	1156	147	112	29	9535	356	-23	379	26	269	269	26	673	108	2	71	299	8	8	299
BdTR10H	Turkey	38.0956	40.6586	688	156	131	32	9510	381	-20	401	47	277	278	34	589	87	1	69	250	7	11	244
BdTR10I	Turkey	37.4589	41.2442	975	165	120	31	9422	381	-4	385	56	286	286	47	670	101	0	75	301	4	8	299
BdTR10J	Turkey	37.7978	41.7736	612	176	123	31	9316	394	6	388	69	295	295	57	657	100	1	73	290	7	9	283
BdTR10K	Turkey	38.0969	42.3219	1713	96	100	28	8671	289	-58	347	24	208	208	-12	889	130	4	65	375	18	18	336
BdTR10M	Turkey	41.4217	27.4769	124	128	110	37	6668	291	-4	295	60	208	212	42	599	80	18	38	229	74	86	204
BdTR11A	Turkey	38.4167	28.0314	986	118	116	38	6839	290	-14	304	34	204	207	34	816	162	11	70	413	44	49	413
BdTR11B	Turkey	41.4217	27.4769	124	128	110	37	6668	291	-4	295	60	208	212	42	599	80	18	38	229	74	86	204
BdTR11C	Turkey	41.0853	26.9314	141	134	109	36	6820	299	0	299	64	216	221	48	666	94	17	42	259	73	81	245
BdTR11D	Turkey	37.4589	41.2442	975	165	120	31	9422	381	-4	385	56	286	286	47	670	101	0	75	301	4	8	299
BdTR11E	Turkey	37.7978	41.7736	612	176	123	31	9316	394	6	388	69	295	295	57	657	100	1	73	290	7	9	283
BdTR11F	Turkey	38.0969	42.3219	1713	96	100	28	8671	289	-58	347	24	208	208	-12	889	130	4	65	375	18	18	336
BdTR11G	Turkey	41.4217	27.4769	124	128	110	37	6668	291	-4	295	60	208	212	42	599	80	18	38	229	74	86	204
BdTR11H	Turkey	41.0853	26.9314	141	134	109	36	6820	299	0	299	64	216	221	48	666	94	17	42	259	73	81	245
BdTR11I	Turkey	39.7381	28.0403	363	132	109	36	6834	295	0	295	64	216	220	46	671	112	12	56	292	50	53	290
BdTR12A	Turkey	36.7831	32.9631	1957	76	101	33	7251	240	-64	304	-18	165	167	-18	648	109	9	60	293	31	50	293
BdTR12B	Turkey	40.4056	34.6361	1088	96	121	37	7277	274	-52	326	132	183	186	-1	466	64	11	41	164	48	76	146
BdTR13A	Turkey	39.7564	32.4322	787	120	123	36	7524	305	-31	336	21	212	215	21	366	47	9	39	121	37	54	121
BdTR13B	Turkey	39.7544	33.5378	872	113	114	34	7718	292	-36	328	106	207	210	11	401	55	7	44	138	33	52	135
BdTR13C	Turkey	39.4128	32.9881	1192	101	113	34	7758	282	-49	331	93	196	198	-2	396	56	6	46	142	30	46	133
BdTR13D	Turkey	37.7678	33.5197	1013	108	141	39	7505	300	-53	353	103	198	203	9	313	43	3	49	115	16	28	104
BdTR13E	Turkey	37.1089	34.0714	2385	50	107	33	7338	223	-94	317	-45	140	143	-45	581	82	9	52	218	32	55	218
BdTR13F	Turkey	39.0922	35.1886	1249	87	131	38	7137	270	-70	340	81	171	175	-9	406	55	7	45	150	32	55	123
BdTR13G	Turkey	38.4047	35.1594	1086	110	129	38	7240	295	-42	337	102	198	200	14	395	54	5	48	150	26	45	121
BdTR13H	Turkey	37.4589	41.2442	975	165	120	31	9422	381	-4	385	56	286	286	47	670	101	0	75	301	4	8	299
BdTR13J	Turkey	38.0969	42.3219	1713	96	100	28	8671	289	-58	347	24	208	208	-12	889	130	4	65	375	18	18	336
BdTR13K	Turkey	38.0969	42.3219	1713	96	100	28	8671	289	-58	347	24	208	208	-12	889	130	4	65	375	18	18	336
BdTR13M	Turkey	37.4744	43.4458	1957	95	101	27	9541	295	-78	373	18	216	216	-27	760	122	3	69	347	12	12	281
BdTR13N	Turkey	36.7664	44.5353	886	168	124	31	9520	380	-8	388	57	289	289	47	768	153	0	89	426	1	1	390
BdTR13O	Turkey	38.0969	42.3219	1713	96	100	28	8671	289	-58	347	24	208	208	-12	889	130	4	65	375	18	18	336
Fon2	Spain	41.941	0.75713	648	123	102	36	6185	277	0	277	146	45	203	45	631	74	35	23	200	117	162	117
Gaz-2	Turkey	37.1278	37.3908	891	151	124	34	8638	353	-10	363	42	260	262	42	549	101	2	79	281	8	11	281
Gaz-3	Turkey	37.1278	37.3908	891	151	124	34	8638	353	-10	363	42	260	262	42	549	101	2	79	281	8	11	281
Gaz-4	Turkey	37.1278	37.3908	891	151	124	34	8638	353	-10	363	42	260	262	42	549	101	2	79	281	8	11	281
Gaz-5	Turkey	37.1278	37.3908	891	151	124	34	8638	353	-10	363	42	260	262	42	549	101	2	79	281	8	11	281
Gaz-7	Turkey	37.1278	37.3908	891	151	124	34	8638	353	-10	363	42	260	262	42	549	101	2	79	281	8	11	281
Gaz-8	Turkey	37.1278	37.3908	891	151	124	34	8638	353	-10	363	42	260	262	42	549	101	2	79	281	8	11	281
Jer1	Spain	42.0546	-0.01238	414	125	105	38	5825	276	2	274	147	51	200	51	486	60	25	23	151	93	109	93
Kah-2	Turkey	37.7339	38.5333	665	171	110	30	9110	374	9	365	56	288	288	56	599	113	1	78	302	7	10	302
Kah-3	Turkey	37.7339	38.5333	665	171	110	30	9110	374	9	365	56	288	288	56	599	113	1	78	302	7	10	302
Kah-6	Turkey	37.7339	38.5333	665	171	110	30	9110	374	9	365	56	288	288	56	599	113	1	78	302	7	10	302
Koz-2	Turkey	38.1522	41.6097	853	153	121	30	9502	371	-22	393	83	273	273	30	695	102	2	69	298	11	16	278
Koz-3	Turkey	38.1522	41.6097	853	153	121	30	9502	371	-22	393	83	273	273	30	695	102	2	69	298	11	16	278
Luc1	Spain	42.6101	-0.89319	566	113	102	39	5502	255	-2	257	80	184	184	43	774	83	39	18	228	151	151	209
Mir1	Spain	42.6087	-0.95909	564	112	102	39	5533	255	-3	258	79	184	184	42	790	86	40	18	234	153	153	216
Mon1	Spain	42.7013	-1.51543	578	116	103	38	5693	266	0	266	53	190	190	45	949	118	45	24	307	163	163	291
Mon3	Spain	41.6513	-0.21042	515	128	104	37	5963	281	4	277	150	53	206	53	427	57	21	28	138	78	93	78
Mur3	Spain	42.0976	0.8775	487	126	100	36	6132	275	2	273	149	47	204	47	656	75	36	23	206	120	174	120
Pal3	Spain	41.7608	1.21082	411	137	90	35	5899	277	21	256	157	63	213	63	597	70	31	26	185	106	147	106
Per1	Spain	42.737	-1.74961	736	111	102	39	5538	258	-1	259	50	183	183	42	969	115	48	22	307	171	171	289
Sig2	Spain	42.6129	-1.01455	530	115	102	39	5594	259	-1	260	81	187	187	45	792	87	40	18	236	151	151	219
Tek-4	Turkey	41.0111	27.5192	20	128	92	33	6562	277	2	275	64	207	211	45	627	93	17	43	255	70	77	231
Tek-5	Turkey	41.0111	27.5192	20	128	92	33	6562	277	2	275	64	207	211	45	627	93	17	43	255	70	77	231
Yas3	Spain	42.2024	-0.12236	731	99	99	38	5562	242	-17	259	118	29	171	29	641	76	36	19	193	132	147	132
