## Supplemental Figure 4 for "Natural Variation in *Brachypodium distachyon* Responses to Combined Abiotic Stresses"

### Sheet: Sheet1
Drought Tolerant	Heat Tolerant	Heat-drought Tolerant	Drought Susceptible	Heat Susceptible	Heat-drought Susceptible
BdTR1E	Arc1	BdTR1E	ABR12	Adi-1	Adi-15
BdTR10E	BdTR1E	BdTR10E	Adi-18	Adi-18	Bd21-0
BdTR11D	BdTR2H	BdTR13O	BdTR5O	BdTR5G	BdTR1C
BdTR11E	BdTR2S		BdTR9G	BdTR5J
BdTR11I			Tek-5	BdTR10M
