## Supplemental Figure 6 for "Natural Variation in *Brachypodium distachyon* Responses to Combined Abiotic Stresses"

### Sheet: Sheet1
	PC 1	PC 2	PC 3
bio15	0.304544	-0.0664986	0.105622
bio5	0.303516	0.0817548	-0.12412
bio10	0.297262	0.135102	-0.110145
bio9	0.290731	-0.0123178	-0.0358336
bio4	0.285349	-0.150413	0.0755456		Key
bio7	0.275364	-0.201557	-0.0051669		Temperature-related variable
bio18	-0.273111	0.207469	0.0488322		Precipitation-related variable
bio1	0.260553	0.22409	-0.173968		Temperature- and precipitation-related variable
bio17	-0.255614	0.267353	0.0493619		Elevation
bio14	-0.252382	0.259908	0.0681147
bio6	0.148633	0.374213	-0.190998
Elevation	-0.0690331	-0.368209	0.261566
bio11	0.166066	0.345571	-0.221714
bio12	-0.00773673	0.280805	0.390044
bio16	0.17094	0.204706	0.356104
bio13	0.164071	0.222564	0.343165
bio8	-0.0262878	0.183622	-0.341983
bio19	0.20068	0.164575	0.336717
bio3	-0.18793	0.0721232	-0.264216
bio2	0.161908	-0.20532	-0.256087
