## Supplemental Figure 8 for "Natural Variation in *Brachypodium distachyon* Responses to Combined Abiotic Stresses"

### Sheet: Area Time Point 2
SNP BP	Chromosome	Treatment	P-Value	Gene Name	Gene Beginning (bp)	Gene Ending (bp)	Distance between SNP and Gene (bp)	Gene Function/Description	Phytozome Link	Relevant Lit/ Sources	Notes
8846389	2	Heat-Drought	6.10214e-06	Bradi2g10610	8831677	8832616	13773	Uncharacterized protein	https://phytozome-next.jgi.doe.gov/report/gene/Bdistachyon_v3_2/Bradi2g10610
8846389	2	Heat-Drought	6.10214e-06	Bradi2g10623	8853803	8857505	7414	Leucine Rich Repeat (LRR_1) // Protein tyrosine kinase (Pkinase_Tyr) // Leucine rich repeat N-terminal domain (LRRNT_2) // Leucine rich repeat (LRR_8); in Arabidopsis, LRR protein kinase family protein AT3G47090.1 AT3G47090 AT3G47090.1; Arath|AT3G47090.1_GX48P; in arabidopsis is found in chloroplast, ATP binding, kinase activity, signaling; "They are important mediators of cell-cell communication…	https://phytozome-next.jgi.doe.gov/report/gene/Bdistachyon_v3_2/Bradi2g10623	https://paperpile.com/app/p/76da9727-aff0-0701-be5f-821f67383f11;
1

### Sheet: Height Time Point 3
SNP BP	Chromosome	Treatment	P-Value	Gene Name	Gene Beginning (bp)	Gene Ending (bp)	Distance between SNP and Gene (bp)	Gene Function/Description	Phytozome Link	Relevant Lit/ Sources	Notes
16190627	2	Drought	6.69447e-06	Bradi2g18300	16186442	16190611	16	exostosin heparin sulfate glycosyltransferase-related; exostosin expression may be stress related, specifically drought stress as shown in first paper cited;	https://phytozome-next.jgi.doe.gov/report/gene/Bdistachyon_v3_2/Bradi2g18300	https://paperpile.com/app/p/3d8b33da-8c1f-01a0-8eb5-d94f09d5d5a5
16190627	2	Drought	6.69447e-06	Bradi2g18310	16192398	16195645	1771	DUF1230 domain-containing protein, contains YCF36 plastid chloroplast expressed uncharacterized membrance cyanelle	https://phytozome-next.jgi.doe.gov/report/gene/Bdistachyon_v3_2/Bradi2g18310
56701214	3	Drought	4.73303e-09	Bradi3g57280	56698453	56700650	564	ubiquitin-like protein ATG12, autophagy protein 12, protein conjugation factor involved in autophagy, autophagosome assembly; ATG proteins can be involved in stress response in conjunction with other proteins	https://phytozome-next.jgi.doe.gov/report/gene/Bdistachyon_v3_2/Bradi3g57280	https://paperpile.com/app/p/4ecb3823-0d2c-025c-88f8-0e8851c08612; https://paperpile.com/app/p/c40d0290-08b0-07f4-9ac5-3b1eb7046a2a;
56701214	3	Drought	4.73303e-09	Bradi3g57290	56700885	56705640	0	OB-fold nucleic acid binding domain (tRNA_anti-codon) // Replication factor-A protein 1, N-terminal domain (Rep-A_N) // Replication factor-A C terminal domain (Rep_fac-A_C) // Replication protein A OB domain (REPA_OB_2); genes that control replication can be down-regulated in stresses;	https://phytozome-next.jgi.doe.gov/report/gene/Bdistachyon_v3_2/Bradi3g57290	https://paperpile.com/app/p/a0c63fd4-6006-090e-95b0-03f4494bab20;
3459316	3	Heat	1.52255e-05	Bradi3g04960	3451103	3453951	5365	Uncharacterized protein (DUF640); may be associated with grain shape, size, weight in rice	https://phytozome-next.jgi.doe.gov/report/gene/Bdistachyon_v3_2/Bradi3g04960	https://paperpile.com/app/p/f820ea1d-a8d7-089f-8683-cb4b3de9797d;	also unknown in rice and other species
3459316	3	Heat	1.52255e-05	Bradi3g04970	3460425	3465642	1109	biotin-[acetyl-CoA-carboxylase] ligase activity; in arabidopsis is holocarboxylase synthase 1 AT2G25710.1 HCS1 AT2G25710 AT2G25710.1	https://phytozome-next.jgi.doe.gov/report/gene/Bdistachyon_v3_2/Bradi3g04970	https://paperpile.com/app/p/2d8cc36a-b76f-0eec-87f1-be2b2691663f; https://paperpile.com/app/p/2e95eae6-5ae9-0d1e-bd23-b52fe8df5767;
48236496	3	Heat	6.15143e-07	Bradi3g46650	48231060	48235884	612	sugar (and other) transporter; transmembrane transport; documented changes in sugar transport due to abiotic stress (especially drought stress)	https://phytozome-next.jgi.doe.gov/report/gene/Bdistachyon_v3_2/Bradi3g46650	https://paperpile.com/app/p/627b5bcb-665f-08ea-896c-165691a6f8c1; https://paperpile.com/app/p/efd50ef1-2414-0329-9a4d-7d72ea5ca0b2; https://paperpile.com/app/p/6af9ddb4-5eb8-0ba8-b9b2-17d6a71a3da1; https://paperpile.com/app/p/4cfd5e67-ef56-0d6a-bf8b-2b07546b7d8b;
48236496	3	Heat	6.15143e-07	Bradi3g46657	48237125	48241237	629	unknown in B. distachyon; in B. sylvaticum and Rice is DNA oxidative demethylase/ alkylated DNA repair protein; established relationship with stress responses	https://phytozome-next.jgi.doe.gov/report/gene/Bdistachyon_v3_2/Bradi3g46657	https://paperpile.com/app/p/e8c14e02-fc6c-0c4a-bd91-4f6ca697bbf3; https://paperpile.com/app/p/9689f4d8-227a-08f6-957a-cc1736e9d179; https://paperpile.com/app/p/9422f207-f85a-06eb-b5f3-29dabe13ae51;	https://phytozome-next.jgi.doe.gov/report/transcript/Bsylvaticum_v1_1/Brasy4G173700.1 - 100% similarity; https://phytozome-next.jgi.doe.gov/report/transcript/OsativaKitaake_v3_1/OsKitaake02g217700.1 - 94.4% similarity
48236496	3	Heat-Drought	1.01341e-05	Bradi3g46650	48231060	48235884	612	sugar (and other) transporter; transmembrane transport; documented changes in sugar transport due to abiotic stress (especially drought stress)	https://phytozome-next.jgi.doe.gov/report/gene/Bdistachyon_v3_2/Bradi3g46650	https://paperpile.com/app/p/627b5bcb-665f-08ea-896c-165691a6f8c1; https://paperpile.com/app/p/efd50ef1-2414-0329-9a4d-7d72ea5ca0b2; https://paperpile.com/app/p/6af9ddb4-5eb8-0ba8-b9b2-17d6a71a3da1; https://paperpile.com/app/p/4cfd5e67-ef56-0d6a-bf8b-2b07546b7d8b;
48236496	3	Heat-Drought	1.01341e-05	Bradi3g46657	48237125	48241237	629	unknown in B. distachyon; in B. sylvaticum and Rice is DNA oxidative demethylase/ alkylated DNA repair protein; established relationship with stress responses	https://phytozome-next.jgi.doe.gov/report/gene/Bdistachyon_v3_2/Bradi3g46657	https://paperpile.com/app/p/4cfd5e67-ef56-0d6a-bf8b-2b07546b7d8b; https://paperpile.com/app/p/4cfd5e67-ef56-0d6a-bf8b-2b07546b7d8b; https://paperpile.com/app/p/e8c14e02-fc6c-0c4a-bd91-4f6ca697bbf3; https://paperpile.com/app/p/9689f4d8-227a-08f6-957a-cc1736e9d179; https://paperpile.com/app/p/9689f4d8-227a-08f6-957a-cc1736e9d179; https://paperpile.com/app/p/9422f207-f85a-06eb-b5f3-29dabe13ae51;	https://phytozome-next.jgi.doe.gov/report/transcript/Bsylvaticum_v1_1/Brasy4G173700.1 - 100% similarity; https://phytozome-next.jgi.doe.gov/report/transcript/OsativaKitaake_v3_1/OsKitaake02g217700.1 - 94.4% similarity
4

### Sheet: % Damage Time Point 3
SNP BP	Chromosome	Treatment	P-Value	Gene Name	Gene Beginning (bp)	Gene Ending (bp)	Distance between SNP and Gene (bp)	Gene Function/Description	Phytozome Link	Relevant Lit/ Sources	Notes
2559794	1	Drought	3.40031e-06	Bradi1g03820	2556513	2558904	890	GTPase activity; RAS-Related protein RABE1A; GTP binding protein; in arabidopsis RabE1c binds to ABA receptor in plasma membrane and thereby regulating ABA signaling, highly induced by drought stress, expressed abundantly in guard cells, involved in control of transpirative water loss through stomata, over-expression improved drought tolerance; post-golgi trafficking to plasma membrane and cell p…	https://phytozome-next.jgi.doe.gov/report/gene/Bdistachyon_v3_2/Bradi1g03820	https://paperpile.com/app/p/f42bd0d9-740c-03aa-a8ad-abf3330d7402; https://paperpile.com/app/p/863aea7f-5a42-0472-98fb-d5ac6c14ab78; https://paperpile.com/app/p/09e919b5-7ee5-0d92-8eeb-fb32280a9d4b;
2559794	1	Drought	3.40031e-06	Bradi1g03827	2561041	2564892	1247	PHOSPHATIDYLINOSITOL N-ACETYLGLUCOSAMINYLTRANSFERASE SUBUNIT P DOWN SYNDROME CRITICAL REGION PROTEIN 5 -RELATED // SUBFAMILY NOT NAMED; rice homolog LOC_Os03g60520 involved in drought response	https://phytozome-next.jgi.doe.gov/report/gene/Bdistachyon_v3_2/Bradi1g03827	https://paperpile.com/app/p/f6ce1040-4de8-0e69-8a55-50c5863b0027
47455205	4	Drought	1.05719e-07	Bradi4g43955	47454096	47454245	960	Uncharacterized protein	https://phytozome-next.jgi.doe.gov/report/gene/Bdistachyon_v3_2/Bradi4g43955		no protein homologs found... and no info about gene
47455205	4	Drought	1.05719e-07	Bradi4g43960	47457750	47458857	2545	PF04770-ZF-HD protein dimerization region (ZF-HD_dimer); related to plant stress responses	https://phytozome-next.jgi.doe.gov/report/gene/Bdistachyon_v3_2/Bradi4g43960	https://paperpile.com/app/p/ab43f196-aa71-0fb4-a0cb-dcedbca9f0c1; https://paperpile.com/app/p/274882ae-9685-021f-bbf5-299a59b0c708; https://paperpile.com/app/p/109ed5c4-f2b1-0504-9075-c9523b9ebb07; https://paperpile.com/app/p/6727032a-3fd1-02d9-b7b1-c6c134e10bdc;
24593650	5	Drought	6.58263e-10	Bradi5g21933	24593165	24593886	0	Uncharacterized protein	https://phytozome-next.jgi.doe.gov/report/gene/Bdistachyon_v3_2/Bradi5g21933		zero info available, says "unintegrated signatures"
24593650	5	Drought	6.58263e-10	Bradi5g21937	24593855	24598242	205	Gamma-soluble NSF attachment protein; doesn't seem related to abiotic stresses at all; maybe associated with disease resistance in soybeans?	https://phytozome-next.jgi.doe.gov/report/gene/Bdistachyon_v3_2/Bradi5g21937	https://paperpile.com/app/p/400cf622-1558-0937-9da6-1368421b8b26;
3

### Sheet: Height Time Point 4
SNP BP	Chromosome	Treatment	P-Value	Gene Name	Gene Beginning (bp)	Gene Ending (bp)	Distance between SNP and Gene (bp)	Gene Function/Description	Phytozome Link	Relevant Lit/ Sources	Notes
18525870	3	Heat	5.04598e-06	Bradi3g19611	18523949	18525090	780	unintegrated signatures; no homologs and no info available	https://phytozome-next.jgi.doe.gov/report/gene/Bdistachyon_v3_2/Bradi3g19611		no info available
18525870	3	Heat	5.04598e-06	Bradi3g19616	18531981	18540598	6111	Zinc-finger domain of monoamine-oxidase A repressor R1; unamed family;	https://phytozome-next.jgi.doe.gov/report/gene/Bdistachyon_v3_2/Bradi3g19616		could only find articles related to activity in animals
38739677	4	Heat	4.51336e-10	Bradi4g33040	38739255	38740491	0	FAS1 Domain; fasciclin domain; exert effects on cellulosic and non-cellulosic cell wall structure and cellular signalling; almost all downregulated in wheat when exposed to abiotic stress; affects cell wall composition, cellulose deposition, and therefore also stem strength; study done on Brachy showed higher transcription levels of FLA (Fasciclin-like AGP (arabinogalactin proteins)) when exposed…	https://phytozome-next.jgi.doe.gov/report/gene/Bdistachyon_v3_2/Bradi4g33040	https://paperpile.com/app/p/6fbc1698-a131-0b09-aaae-53d070646bbc; https://paperpile.com/app/p/dc457a25-fdf8-0cd9-a52e-d0ec1e771725; https://paperpile.com/app/p/e1bc8544-93b0-0af0-8929-ce3b8dc4651c; https://paperpile.com/app/p/30fe11dd-2ae0-08bd-a86e-bcfb62b1dcb2;	Also significant in Heat and Heat-Drought with BLINK
38739677	4	Heat	4.51336e-10	Bradi4g33045	38741210	38741817	1533	Uncharacterized protein	https://phytozome-next.jgi.doe.gov/report/gene/Bdistachyon_v3_2/Bradi4g33045		Also significant in Heat and Heat-Drought with BLINK, no info available on gene
2321347	4	Heat-Drought	2.62687e-06	Bradi4g03012	2270723	2274898	46449	ankyrin repeats (3 copies) (Ank_2); proteins containing ankyrin repeats can be very important, function as protein-protein interaction domains, are highly conserved, occur in wide variety of prokaryotes and eukaryotes; numerous ANK repeats are expressed in response to biotic and abiotic stresses	https://phytozome-next.jgi.doe.gov/report/gene/Bdistachyon_v3_2/Bradi4g03012	https://paperpile.com/app/p/8e1793cb-ebbb-0699-98e2-383353872354; https://paperpile.com/app/p/8e1793cb-ebbb-0699-98e2-383353872354; https://paperpile.com/app/p/162f4b38-cde5-01f6-b25a-220fa815e85a;
2321347	4	Heat-Drought	2.62687e-06	Bradi4g03030	2323423	2328470	2076	serine-type carboxypeptidase activity; serine protease family s10; serine proteases are one of largest proteolytic enzyme groups, they catalyse the hydrolysis of specific peptide bonds; largest class of proteases in plants, plant serine proteases have been shown to be involved in diverse processes regulating plant development and defense responses, some of plant serine carboxypeptidases (Family S…	https://phytozome-next.jgi.doe.gov/report/gene/Bdistachyon_v3_2/Bradi4g03030	https://paperpile.com/app/p/f83a8710-616a-098f-9ed9-3654463149f1; https://paperpile.com/app/p/c5e3045c-ad1a-0d09-9c6a-c70e2cf36ac3;
38739677	4	Heat-Drought	8.91347e-11	Bradi4g33040	38739255	38740491	0	FAS1 Domain; fasciclin domain; exert effects on cellulosic and non-cellulosic cell wall structure and cellular signalling; almost all downregulated in wheat when exposed to abiotic stress; affects cell wall composition, cellulose deposition, and therefore also stem strength; study done on Brachy showed higher transcription levels of FLA (Fasciclin-like AGP (arabinogalactin proteins)) when exposed…	https://phytozome-next.jgi.doe.gov/report/gene/Bdistachyon_v3_2/Bradi4g33040	https://paperpile.com/app/p/6fbc1698-a131-0b09-aaae-53d070646bbc; https://paperpile.com/app/p/dc457a25-fdf8-0cd9-a52e-d0ec1e771725; https://paperpile.com/app/p/e1bc8544-93b0-0af0-8929-ce3b8dc4651c; https://paperpile.com/app/p/30fe11dd-2ae0-08bd-a86e-bcfb62b1dcb2;	Also significant in Heat and Heat-Drought with BLINK
38739677	4	Heat-Drought	8.91347e-11	Bradi4g33045	38741210	38741817	1533	Uncharacterized protein	https://phytozome-next.jgi.doe.gov/report/gene/Bdistachyon_v3_2/Bradi4g33045		Also significant in Heat and Heat-Drought with BLINK, no info available on gene
27282349	5	Heat-Drought	1.91605e-08	Bradi5g25960	27278548	27282403	0	DNA-directed RNA polymerase activity; DNA-directed RNA polymerase III subunit RPC8 (RPC8, POLR3H); RNAPIII is the largest enzyme complex among RNA polymerases, which is composed of 17 subunits and is responsible for the synthesis of a range of short noncoding RNAs;	https://phytozome-next.jgi.doe.gov/report/gene/Bdistachyon_v3_2/Bradi5g25960	https://paperpile.com/app/p/019ebea6-5749-01d5-8434-53d2010ff59f;	seems like most stress response is associated more with RNAP II and not III
27282349	5	Heat-Drought	1.91605e-08	Bradi5g25970	27282593	27285140	244	family not named, anamorsin; in humans is cytokine-induced inhibitor of apoptosis; conserved in most eukaryotes, Cytokine-induced anti-apoptosis inhibitor 1;	https://phytozome-next.jgi.doe.gov/report/gene/Bdistachyon_v3_2/Bradi5g25970
4

### Sheet: Area Time Point 4
SNP BP	Chromosome	Treatment	P-Value	Gene Name	Gene Beginning (bp)	Gene Ending (bp)	Distance between SNP and Gene (bp)	Gene Function/Description	Phytozome Link	Relevant Lit/ Sources	Notes
43786204	1	Heat	2.06158e-07	Bradi1g45430	43781658	43782398	3806	K08488 - syntaxin 7 (STX7), t-snare domain containing protein 1; t stands for target, present on target membranes; SNARE proteins involved in membrane fusion; some involved in Cl- and Ca2+ channels, some involved in ABA-mediated Cl- flux, some in stomatal guard cells, some required for cytokinesis, some knockout mutants were lethal; some syntaxin proteins function to mediate ABA control of guard …	https://phytozome-next.jgi.doe.gov/report/gene/Bdistachyon_v3_2/Bradi1g45430	https://paperpile.com/app/p/fa541415-9af8-02c3-b1e9-10b0e01e7aff; https://paperpile.com/app/p/630ce740-5c50-0e67-b74e-0484c7a9c4bd; https://paperpile.com/app/p/a5259a12-562d-0414-b2b2-88412477db94;
43786204	1	Heat	2.06158e-07	Bradi1g45440	43784232	43787398	0	PTHR11200//PTHR11200:SF149 - INOSITOL 5-PHOSPHATASE; altered ABA signalling and increased drought tolerance in arabidopsis; involved in inositol signalling pathways; 5PTases family is biggest in inositol phosphatases, hydrolyze phosphate bond in 5-position of the inositol ring, alters Ca2+ oscillations, ABA signaling, other stress-related pathways, overexpressing increases drought tolerance	https://phytozome-next.jgi.doe.gov/report/gene/Bdistachyon_v3_2/Bradi1g45440	https://paperpile.com/app/p/e2e60e8d-b340-0cea-97dc-2e208a3413f0; https://paperpile.com/app/p/4aeb510b-078d-06cf-b079-4e07814e8de0; https://paperpile.com/app/p/9e17acbd-9536-03c9-a6b6-1248d2d6694a; https://paperpile.com/app/p/8122bd08-7745-0739-9db7-ddf8d8fbfeed
34668848	2	Heat	1.65238e-10	Bradi2g34827	34658349	34667004	1844	PTHR22880//PTHR22880:SF155 - FALZ-RELATED BROMODOMAIN-CONTAINING PROTEINS; FALZ is Human Fetal Alzheimer Antigen; few Brd-gene member functions have been explored; some shown involvement in seed germination, leaf development, mitotic cell cycle, sugar and ABA responses, development, pathogen perception; tissue-specific expression for different Brd genes in arabidopsis and rice;	https://phytozome-next.jgi.doe.gov/report/gene/Bdistachyon_v3_2/Bradi2g34827	https://paperpile.com/app/p/4d3ee1e7-3544-068d-8f44-01debf716392;
34668848	2	Heat	1.65238e-10	Bradi2g34832	34668579	34669288	0	Uncharacterized protein	https://phytozome-next.jgi.doe.gov/report/gene/Bdistachyon_v3_2/Bradi2g34832
23395044	3	Heat	1.73191e-07	Bradi3g23675	23372727	23373111	21933	Uncharacterized protein	https://phytozome-next.jgi.doe.gov/report/gene/Bdistachyon_v3_2/Bradi3g23675
23395044	3	Heat	1.73191e-07	Bradi3g23800	23390425	23403133	0	PTHR23335//PTHR23335:SF7 - CALMODULIN-BINDING TRANSCRIPTION ACTIVATOR CAMTA; microfilament motor activity; control gene expression; might modulate hormone signalling and therefore also stress responses; regulate drought responses; CAMTA1 participates in auxin signaling and responds to abiotic stresses including salt and heat	https://phytozome-next.jgi.doe.gov/report/gene/Bdistachyon_v3_2/Bradi3g23800	https://paperpile.com/app/p/13b18bdc-26e8-05e6-aee3-0e44f3dce58e; https://paperpile.com/app/p/1c09b257-4125-0352-9afe-046033836bab; https://paperpile.com/app/p/07201f7e-3a47-06f4-9afe-533deb6a775a; https://paperpile.com/app/p/b7a4cdbe-c9ae-06fd-93d4-abb1c32b6bbe; https://paperpile.com/app/p/affcadfa-8b94-0cb1-aca2-c72595f60e05; https://paperpile.com/app/p/dae08eb7-d472-083d-8cc8-cd234c7f7783;
3827364	5	Heat-Drought	4.29219e-06	Bradi5g03264	3819285	3824452	2912	Beta-amyrin 11-oxidase / CYP88D6; Cytochrome P450 CYP4/CYP19/CYP26 subfamilies; Ent-kaurenoic acid oxidase; P450 involved in pathogen defense; CYP4 involved in pathogen defense; CYP19 seems like only animals?; CYP26 involved in retinoic acid pathway in animals; retinoic acid involved in regulation of apoptosis in plants because it regulates gene expression	https://phytozome-next.jgi.doe.gov/report/gene/Bdistachyon_v3_2/Bradi5g03264
3827364	5	Heat-Drought	4.29219e-06	Bradi5g03270	3826248	3828329	0	Uncharacterized protein (DUF247);	https://phytozome-next.jgi.doe.gov/report/gene/Bdistachyon_v3_2/Bradi5g03270
4
